# Variant U1 snRNAs contribute to cell cycle and differentiation control of human iPS cells

**DOI:** 10.1101/2025.09.14.676199

**Authors:** Yajie Zhu, Konstantinos Sofiadis, Milos Nikolic, Vasilisa Kalinkina, Athanasia Mizi, Lukas Cyganek, Carmelo Ferrai, Argyris Papantonis

## Abstract

Maintenance of stem cell identity as well as differentiation of stem cells into the various lineages requires intricate regulation of gene expression. Despite intensive research, our understanding of these regulatory networks remains incomplete. Here, we focus on the understudied paralogs of the U1 small nuclear RNA (snRNA) gene known as variant U1 (vU1) snRNAs. By generating isogenic knockout lines of human induced pluripotent stem cells for two different vU1s, we show that their loss profoundly changes both hiPSC gene expression and cell cycle profiles. These changes appear to manifest at the level of alternative splicing choices, including those at recursive splicing sites, and lead to the differential availability of stem cell regulators. Together, our results shed new light on the function of vU1 snRNAs and further our understanding of the programs controlling human pluripotency.
