## Supplementary material for "Variant U1 snRNAs contribute to cell cycle and differentiation control of human iPS cells": Suppl Table 2

### Sheet: Sheet1
downregulated genes in vU1.3KO	upregulated genes in vU1.3KO	downregulated genes in vU1.8KO	upregulated genes in vU1.8KO
COL1A1	LEFTY2	PRICKLE1	NEAT1
LRP1	IMPDH2	LINC-ROR	RN7SKP80
KMT2D	LEFTY1	CT83	EEF1A1P4
NOTCH1	RN7SL3	LINC00458	SCG2
NCOR2	SPATC1L	KBTBD8	LINC00654
POLR2A	RPL10	GCNT4	ONECUT1
THOC2	PKIB	MT1M	RN7SKP255
SPEN	ERVH48-1	CYCSP6	AC104619.3
HSPG2	PGRMC1	RNY1	POU3F1
IGF1R	CSRP1	TNFAIP6	EEF1A1P9
EP400	MSN	OTX2	MIR205HG
FASN	NME4	MT1JP	MIR210HG
MALAT1	COX7B	AC107956.1	RN7SKP230
HUWE1	HTR7	TXNRD2	LYNX1
HCFC1	ETS1	AC019155.2	PPFIA4
PCBP2	LINC01844	SLC30A1	EEF1A1P38
SEMA6A	AC112178.1	SNORA74A	RN7SKP48
LAMA5	H3C1	SPART	MIR205
ADNP	SELENOW	PDE4D	PTPRB
PLEC	PNMA2	MAEL	COL5A1
EP300	NTS	CP	RN7SKP79
MRPS21	LAS1L	AFP	EEF1A1P22
FGD1	ITM2A	MT1L	SLC16A3
MKI67	ITGB5	MIR302CHG	COL6A1
SON	GDA	DTWD2	DISP1
GPC4	MX2	MT1F	DDIT4
AUTS2	DHCR24	RN7SL752P	GRPR
IGSF9B	H1-1	MIR22HG	EGLN1
LINC01108	TMEM63A	RPL22L1	BNIP3
WNK2	PYCR2	TSPYL5	RN7SKP9
AAK1	STOX2	GJC1	GDF15
ZMIZ1	DHCR7	CCNE2	RN7SKP203
HMCN1	NAP1L3	RNU5A-1	LINC02649
ZNF605	MCM5	NLRP2	JUN
PSME4	HAS2	ZNF300P1	RPL39P15
TTN	FADS2	RAC3	AC004687.1
PTPRS	LINC01139	MT2A	DNM1
TRRAP	CALB1	TTC39C	SALL1
MAGED2	SCD	CH25H	AC005753.3
BCL9L	H2AZ1	CORO1A	BNIP3P1
KCNQ1OT1	HNRNPA2B1	GMFB	AC125807.1
WNK1	COL5A2	MIR302A	SEZ6L2
PTPN14	LINC02506	FBXL3	AL353138.1
AGRN	NASP	AC084375.1	FAXDC2
SHANK2	PTBP1	RN7SL396P	LGALS3BP
YLPM1	IDH1	CCDC172	Z97353.1
RFX7	NPY1R	DPM1	PDK1
GNL3L	PCDHB12	UQCRHL	KDM4B
WNK3	TOMM7	LIMCH1	ZNF160
FAT3	JAKMIP2	TXNDC9	IGFBP2
FGF2	SLC38A5	MAMDC2	ALOX15B
USP9X	METTL7A	DDAH1	IFT140
RREB1	UHRF1	AMOTL2	CCDC18-AS1
PABPC1	HNRNPH2	NKX1-2	AC104758.2
SIRT1	HMGN5	AMD1	EEF1GP5
ZFP36L1	SHMT2	TAFA4	GSDMB
RAPH1	MARS1	GOLT1B	INMT
BBS9	LIPA	CGAS	RN7SKP47
QSER1	MT1H	SLC3A2	NHSL2
RERE	NSDHL	AP1AR	NOTCH1
PRR12	ARMCX2	MIR1244-2	HLA-DQB1
FAT1	UPRT	OTUD6B-AS1	AACSP1
PODXL	ARF3	HMGB1P5	TPT1-AS1
AL117378.2	FDPS	RPS6P12	DIRC3
ANKRD11	TRDN	KHDC3L	CDKN1A
CENPI	SLC5A3	TAF13	SPAG4
AL591742.2	NFE2L1	SPTSSA	TMSB4XP2
RIF1	RAB1B	FZD10	SEMA5B
NOTCH3	MCTS1	CAV2	ARC
CECR2	BASP1	TMED7	MIR7-3HG
USP14	HMGB3	PCYT2	DNHD1
ANKRD33B	ANP32E	LYSMD3	ACTBP2
HECTD4	LSS	ZNF582	HSPG2
SALL3	RPS19BP1	DUSP23	ATP8B3
MACC1	SH3BGRL	FOXO4	SLC2A1
ZCCHC14	PLBD1	SERPINB5	TMSB4XP6
CMIP	NCL	PFDN4	GAA
DSP	ARMCX3	ZBTB1	ANKRD33
DDB2	SLC7A3	PRKAR2B	FAM163B
NFAT5	AC092490.1	MIR302C	GRB7
EPPK1	RASGRF2	RSL24D1	EXOC3L2
ARID1A	MGST1	TDGF1P3	PLA2G6
ATXN2L	PNN	STAC	PFKFB4
IGF2BP1	ATP5MC3	IDI1	ENC1
AGO2	MCM4	CCDC169	ITPKB
PIK3CB	LIMD2	ZNF180	SELENOP
PAX8-AS1	TYRO3	ZSWIM3	AC020658.1
MUC19	TYW3	OBI1	AC011352.2
SEPHS1	SFRP1	SOCS5	PTH2R
NF1	HNRNPA0	BCL2L14	TWIST2
ADGRL1	H4C8	COLEC12	RPL10P1
SMG1	SLC39A8	HPAT5	EXD3
UBR4	UQCRQ	DIMT1	ZNF395
FBXO11	RPL39	LHX4	SEMA3F
PTPN12	TUBA1B	MBNL3	ROBO2
ARRB1	SLC25A11	LCP1	SYT5
NAV2	TRMT1	AC005307.1	ZP3
CREBBP	TUBA1A	PROC	RPL3P2
COBL	SNRPB	HNRNPCP2	CROCCP3
AL157817.1	OST4	SAMSN1	LY6K
CCN2	ECHDC1	ZCCHC10	AL359715.1
IQSEC1	AIF1L	AC108134.3	MIAT
MACF1	AKAP7	ZBTB6	FAM162A
CRABP2	SLC7A5	RPS19BP1	AP000936.3
ASAP1	GLA	SELENOT	LINC00173
INPP5D	MRFAP1	C21orf91	CACNB3
KMT2C	MYL6	PSMD12	CNTNAP1
RBM33	HMGN3	TEX15	LINC00640
PTPN23	H2BC5	GCLM	ARRDC3
PRRC2A	TTC39C	ZNF850	SLC22A20P
GRPR	RHOT2	TRMO	SH3D21
POM121C	H2BC4	SLC25A24	AC024940.2
JMY	FDFT1	UBE2D1	CRTC1
IRS2	TPM3	RNF138	SNAI1
LPP	CHAF1A	AC068616.3	VLDLR
AC007218.1	SLC1A5	LMCD1	DANT2
AFF1	CAPNS1	NUAK1	AL683813.1
HNRNPA3	IRAK1	SNORD116-17	RDH16
FLNC	ARHGEF9	SIVA1	XDH
HIPK2	GNAI2	RNU5A-8P	RPL23P8
GATAD2B	H2BC18	TIMM8B	AC007182.2
RBPMS	LUC7L3	LINC01108	LDHA
ZNF850		AC108052.1	GAPDHP40
KMT2A		PTMAP9	AL445623.2
AHNAK2		ZMPSTE24	AC138409.2
CBR1		SH2D4A	GAPDHP65
ZNF770		ABHD17B	RHOU
SELENON		RBMXL1	AC078883.1
PEAK1		MZT1	UPK1A
TSR2		PPP1CB	CACNG7
PURB		SHLD3	PPP1R13L
ZNF449		PAK1IP1	BCL6
TRANK1		HIGD1A	ITGA7
LARP1		FABP5	CD300A
VASH2		SRSF3	OR14A16
NEAT1		CR1	CSPG4
SOGA1		DDX21	MMP23B
SETD5		YRDC	NOL3
AEBP2		EIF3J	DLGAP4-AS1
SERPINE1		TFB2M	MST1L
AL357562.1		GULP1	RPL31P2
PNPO		NQO1	ELFN1
WWP1		RNVU1-1	HNRNPA1P4
CELSR3		GREM1	AC009133.3
WDFY3		MAK16	LGALS1
PPP2R5E		OSTM1	BLACAT1
PTBP3		ELOVL2	ITGB4
FREM2		RN7SL5P	AC099340.1
TAB2		PLEKHF2	GABPB1-AS1
TOP1		LIN7C	IRF2BPL
SYNE2		FAIM	GNB3
CDH8		TTC1	ITPR3
MYO6		EOMES	EPHB3
SMG7		ZSCAN2	MROH1
PVT1		HSPA13	AC016642.1
TANC2		DNAJB6P1	KDM3A
NHSL2		DCTN6	NEIL1
DLG5		MCUB	COL6A2
HCN4		HMGN2P5	KANTR
TET1		LINC02195	ADAMTS13
MT-ND4		SNORA53	P4HA1
TNRC6C		AGPS	RIN1
RNF213		GRPEL2	RPS17P5
SEC16A		SEMA3C	SDAD1P1
MIDN		POLR3G	COL1A2
PLAU		SNORD46	FAM122C
KMT2B		TRMT13	CACNA1F
AMOTL2		AC011447.7	RPL7P26
FAM222B		SUMO1	AL049830.1
MGRN1		LAMA3	OLIG2
SNORD3B-2		SLC7A11	CLDN4
GABRB3		RPS28P7	AC008894.3
NID1		ITPRID1	ZNF710-AS1
NBEA		AKAP5	RPL23AP74
ARHGAP5		LTV1	LINC02128
WDR26		EID1	ACTBP9
MT-ND5		DNAJB9	DPEP1
SPRED2		H2AC4	XKR5
PHLDA1		ADI1	FAM167B
RBM3		RNVU1-31	EGR3
PAK2		TRAM1	LINC01749
SEC63		PHF5A	WSB1
TLK1		TBCA	MKRN5P
MAP1B		CA2	PKD1L2
CELSR2		SYDE2	FCSK
MDC1		H2AC15	DENND2D
NUAK2		PITX2	S100Z
IGF2BP2		AC021092.1	SAP30-DT
DGKH		ERI1	TMC4
CRYBG1		TBC1D23	NPIPA5
THBS1		C2orf69	MST1P2
PTPRG		SLIRP	SEZ6L
NRK		TFAM	AL008633.1
MIR600HG		ZNF35	PLEKHG5
FRS2		SRP19	CSMD2
SSH2		EMB	RN7SKP71
KIAA1958		LYAR	MMEL1
BPTF		AC024293.1	DICER1-AS1
CRLF1		H3-4	PYROXD2
ZYX		TAGLN	DOT1L
SMARCA4		ZNF776	KIAA1217
ARL5B		CHKA	HPN
PAWR		RPS28P4	HS3ST5
AC093866.1		RASGRF2	IRS2
ZNF75D		NBN	ANKLE1
HERC4		TMEM165	TCP11L2
KDM5B		RPF2	AC092670.1
CDC42BPA		KLHL7	ENO2
TNRC6B		CALCR	BTN3A3
FGD4		WIF1	ZNF521
HTT		MED14OS	TRAPPC9
JARID2		EEF1E1	ATP1B2
ARID1B		RIOK2	EGR2
ATR		ZNF124	GOLGA6A
USP7		CISD2	TRBV30
PRPF40A		EIF3M	ANKRD37
PUM2		MIER3	GMDS-DT
SRRM2		MTERF1	PSD2
PDLIM1		BID	FGFR1
NUS1		DCUN1D1	AC132938.5
GSE1		PSAT1	B3GNT7
ABCC1		CHRDL1	GJA1P1
KDM6A		HPRT1	TTLL6
COL1A2		CYLD	BHLHE40-AS1
TMEM47		EBAG9	IER5
CDH1		MIXL1	CCDC88B
PCNX2		DPH3	GOLGA8A
ATIC		PROK2	AL008707.1
USP34		NOP16	WHRN
DHX33		AL009177.1	PCDHB4
PXDN		LRRC2-AS1	ZSCAN20
DNMT3B		CCNC	MYOM1
FDXR		ABHD12B	TBX6
PROSER1		WDR72	CMKLR1
EDIL3		ABCC4	PPP1R1B
LARGE1		PID1	LAMB2
TCF4		SUB1	OBSCN
ZKSCAN1		JTB	C3orf35
DST		MVK	SPINK5
PRKX		POLR1F	RPL4P3
DYNC1H1		OAT	CUL9
ZNF292		ETF1	AC019080.1
MED13L		DPPA3	SDK2
CBL		SNORD13	EEF1A1P8
		RCN2	NLGN2
		SVIP	HIF3A
		SOCS3	CEP250
		FGF2	AC079416.2
		GNG12	FCGRT
		TMX1	PGGHG
		PNO1	MYO15A
		ING3	ZC3H6
		SMIM15	VLDLR-AS1
		TMEM167A	GNA14
		H2AC12	RGL3
		ZNF268	HRC
		PPA1	NID2
		AL355802.1	TPT1P9
		OXCT1	C4orf47
		AC007405.3	NTN1
		ZNF235	AL139095.2
		AC091820.2	MAFB
		DNAJC7	COL8A1
		TBPL1	ZBTB20
		ZNF92	MYO15B
		LBR	TRIM56
		FRAT2	ITGAX
		AXIN2	STX1A
		MPC1	SHANK2
		SLC30A2	AC139795.1
		TRMT61A	NOXA1
		LSM5	AC012363.1
		NANP	CEL
		AC100868.1	AATK
		CNKSR2	BISPR
		COPS3	DIP2A
		DPP4	RPL10P3
		SELENOH	ZNF433
		TARS1	PCAT6
		FAM98A	MSS51
		DNTTIP2	PLK3
		ECHDC1	BAG6
		AC097658.1	PPIAP11
		CCNQ	KRT8P4
		AC048341.2	AC136475.3
		SELENOF	TNRC6C
		RAB18	ARL17B
		RERG	LENG8
		ALPK2	AL390728.1
		AC010615.1	LHPP
		CHAC2	AP000829.1
		MPV17L2	TPI1P3
		MRPL32	TMEM51-AS1
		EIF1AX	COL23A1
		SLC25A17	AC015920.1
		NFYB	PCOLCE-AS1
		EIF2S1	PLXNA3
		RNU5E-4P	RNU6-9
		MRM3	FER1L5
		BHMT	AGRN
		SPPL2A	TBX15
		CRISPLD1	NPIPA1
		NUDCD1	MUC19
		BX088651.4	NFATC4
		JPT1	KIFC2
		HMGCS1	PEAK1
		MBIP	BARX1
		DSCC1	ADGRB1
		PYROXD1	LRP1
		ZNF587B	EEF1A1P11
		SDE2	RCCD1
		MITF	AC105345.1
		VTRNA1-3	BHLHE40
		VEPH1	TEP1
		ASNSD1	RASD1
		TDRP	ABCC1
		DEK	NUP210
		ELMOD1	KDM6B
		RNU4-1	PLEC
		OGFRL1	SEC31B
		FGF13-AS1	AC104134.1
		AC084082.1	DNASE1
		RAI14	ADAMTS7
		RFK	VIM
		TRUB1	AP003071.5
		ZNF566	NFKB2
		BCAS2	ANGPTL4
		ACTRT3	MAMDC4
		SMYD2	PGAM4
		CYCS	SPRY1
		NUS1	PARD6G-AS1
		TUBB2A	LINC01376
		H4-16	PCSK4
		SEH1L	NID1
		H2AZ1	RPL7P16
		SCOC	LINC02614
		DNAJC2	PTMS
		ATP6V0E1	MELTF-AS1
		JAML	HERC2P2
		TIMM17A	OVCH1-AS1
		ARHGAP28	CAP1P1
		NUDT11	TUBBP2
		NDUFA5	SLC27A1
		ATOH1	ANKZF1
		PTGES3P1	NPTN-IT1
		ARMC1	RPL15P2
		TAF5L	LINGO1
		ARF4	DDR2
		DSEL	MTMR11
		ACAT2	AL365366.1
		HOMER2	PRKCG
		WARS1	MARK4
		CFL2	MIR34AHG
		SDHAF3	AL354751.1
		SNRPD1	SYNGAP1
		DBI	WNK2
		CCT2	PTPRF
		SSB	YPEL1
		SYK	MAN2A2
		ZNF708	AC092017.1
		MT1E	FLNA
		NDFIP2	CACNG8
		ZNF24	RPL7AP11
		NXPH2	DHRS1
		SNORD17	MYCBPAP
		FAM3C2P	NDRG1
		RARS1	FN1
		TP53RK	ZNF251
		POMP	RNF207
		AC051619.6	RPS3AP5
		PUS7L	PCDH11Y
		PIGW	AC021683.2
		TFPI2	RPL15P18
		DERL2	AC108865.1
		NIP7	AL359715.2
		KIAA1586	ARHGEF2
		ZNF829	ANO8
		OTUD6B	MAPK10
		RFC3	AC133435.1
		ZNF101	GPAA1
		CARS1	LOXHD1
		PPP3R1	GPC2
		NXT2	DGKB
		TDP2	MYO18B
		CYB5B	C20orf203
		EIF1AXP1	LINC02656
		RPS2P7	HERC2P3
		PPFIA2	RPL35P2
		UBXN8	PHYKPL
		EIF4A1P10	MTCO3P12
		VGLL3	ADIRF-AS1
		C3orf38	GADD45A
		SMARCAD1	AC011979.1
		TIMM13	LINC01876
		TFRC	Y_RNA
		SCAMP1	GAPDHP63
		ASXL1	KLHL4
		H2AW	PTMAP12
		AC027288.1	AC016168.2
		MRS2	U73166.1
		C16orf89	SEPHS1P1
		CCN2	EPHA3
		RNF2	ITGAM
		TBXT	PLEKHH1
		TNFRSF11B	DNAH1
		MRPL50	RNU6-4P
		POLE4	EIF4BP7
		MOB4	CUL7
		ZNF267	HCN4
		CHST9	LINC01814
		BRIX1	AC016168.1
		ZNF283	METTL27
		H2AC14	AC018868.1
		GARS1	GOLGA6C
		OIP5	SCAND2P
		RABEPK	P3H3
		SRPRB	AC010186.3
		LRR1	AC097638.1
		ZNRD2	CRHBP
		ZNF367	MTRNR2L12
		TRIM59	ADSS1
		EIF4E3	PYDC1
		H4C3	EDNRB
		GTF2A1	AL365181.2
		TCEAL8	PRRT2
		DNAJA1	CRABP2
		MMADHC	RAB3A
		SLC25A48	7SK
		H2BC10	ALG1L10P
		MIR17HG	ALDOA
		LRRTM3	HSD17B14
		SRSF7	GLG1
		MIER1	STARD8
		H2AC13	OSBPL7
		NIFK	AC008013.1
		NT5C2	RPL3P7
		CCDC141	SLC2A1-AS1
		CCDC68	AC009245.1
		GLRX3	CDH23
		SKA2	UBOX5
		ZNF778	NRXN1
		PI4K2B	GRIK2
		MT1G	CDK18
		SEC62	IGDCC4
		FGF17	AL365436.2
		CDK2AP1	EEF1A1P25
		MIS12	MTCO1P12
		GON7	KCNH8
		PAX6	AC007161.1
		GNG11	AL355075.5
		RNASEH2B	ACAD10
		ANP32E	AC107884.1
		RCHY1	BMP1
		GTF3C6	AC079944.1
		OSER1	LINGO2
		POLR3B	AC093866.1
		HHLA1	OLIG1
		GAR1	AL021368.2
		SERTM1	CCDC162P
		PPP2R2C	PARP16
		MAD2L1BP	MT-TP
		SNTB1	AL109976.1
		ZNF614	AC105383.1
		SLC38A9	RPL26P36
		CDC6	RN7SKP227
		SNORD14E	AC107223.1
		TBX3	CCDC194
		IER3IP1	CATSPERG
		MRPL1	PURPL
		PHB	RBFOX3
		AL049543.1	TMC8
		MYC	ZMIZ1
		RPL22P1	LINC02641
		PRMT3	MALAT1
		RFTN1	AHDC1
		TLCD1	FHIT
		TMEM126B	NALT1
		TMX3	TLR5
		RWDD1	RPSAP47
		TWF1	VWDE
		ZNF222	AL589740.1
		DNAJC9	MROH3P
		CAV1	AC005840.1
		ACSL3	MAGED4
		KRR1	AL356585.1
		TSPAN12	IGFBP5
		PPIL1	AC005906.2
		NUP54	MTCO2P12
		CENPK	PGM1
		AC018680.1	RNU6-3P
		HMOX1	CASKIN2
		MTHFD2	PKD1
		BRMS1	PRICKLE3
		BEX1	VWC2
		NBL1	DLGAP1
		TMED2	RPS4XP3
		POLR2F	CHD9
		SRSF6	GUCA1B
		C1QBP	HSPB1
		TRMT10C	OTUD1
		SBDSP1	SCRN2
		PSMA1	AC027307.2
		STOM	P4HA2
		NIPA2	AC010931.1
		ABRACL	JRK
		ATG5	AL365181.3
		FRAT1	ZNF862
		ATP6V0E2	EFS
		C4orf46	CACNA1A
		H3C10	IER5L
		MRTO4	PGK1P1
		POLR2M	FAM90A1
		AC020928.1	KIAA0895L
		ALG2	PPP1R9B
		H4C8	RHBDF2
		RNU5D-1	SYT7
		ABCE1	GALNT17
		BOD1	ZNF516
		MCM5	AL008729.1
		MRPL20	SH3PXD2A
		ESCO1	TMEM101
		SOCS2	LINC02301
		PRMT5	AL354821.1
		GTPBP8	EEPD1
		SNURF	SNTG2-AS1
		SSX2IP	CCDC17
		SRSF10	L1CAM
		SMIM10L1	COL22A1
		DDX49	LINC02210
		DENND2B	RPSAP3
		RRP9	SSTR1
		SERTAD4	ADAMTS4
		ATG101	AL645608.3
		CENPQ	HELZ2
		ZNF281	CLK3
		NCOA5	AL355032.1
		ANOS1	DYNC2I1
		MANEA	FER1L4
		AOX1	RPL5P17
		H4C13	C19orf67
		RIOX2	BGN
		POP7	AC004890.2
		ODC1	TNIP1
		TDRD1	UBE2Q2P2
		TMEM70	C3
		TIMM23	RPS15AP11
		ACTR6	CAPRIN2
		CDKN2AIP	TAS2R3
		UTP14A	AL583856.1
		PSMG1	KLHL2P1
		CHUK	ZNF333
		CENPX	AL158071.2
		HCCS	ITGA3
		USP16	FBN3
		POLR1C	SEMA6C
		SLCO4C1	IZUMO2
		AC010883.3	SETP21
		MRPS23	AP000769.1
		RNA5-8SN4	GRIN2D
		AIFM2	ARHGAP25
		RAB35	LOXL1
		RNU5F-1	ELAVL3
		DDX1	LMNTD2-AS1
		YEATS4	CYP27A1
		ANKRD49	AP001972.3
		FAM200B	PPP1R32
		THAP1	RPL9P32
		IMP4	DDIT3
		RAN	EEF1A1P7
		NRIP3	MSI1
		TMA16	LRRC37B
		POMC	UBA7
		SNRPG	PCDHAC1
		DYNLL1	SHISA2
		FAM136A	PAPLN
		POLR3K	LINC00598
		SYCP1	AZU1
		JDP2	CLCNKA
		SF3B5	RPL37AP1
		MTUS1	UBE2O
		PSPH	SUN2
		TIMM10	AP003108.5
		GTF2F2	ANGPT4
		MCM6	TUBG2
		CACYBP	AL118506.1
		NOL11	CDK5RAP3
		LINC01508	JAK3
		TPMT	ACBD4
		RAP2A	JAG2
		LRRTM1	ADAM20P1
		HSPH1	SPDYC
		TPRKB	LINC02525
		SLC39A10	ARMCX5-GPRASP2
		RRP36	TCAF1P1
		RNF6	AC025809.2
		NDUFAF4	PTPRVP
		FASTKD5	CORO2B
		YAE1	AC104563.1
		MRPL47	ATP2A3
		E2F5	AL357562.1
		SLC25A46	TAS2R4
		PSMA2	NEGR1
		RYK	FO681548.1
		COMMD5	AC022031.2
		TSNAX	IGF2BP2
		FAM199X	CACNA1B
		WFDC21P	ARSA
		DCTPP1	ISLR2
		ZNF600	MAP3K12
		DNAAF2	GJA4
		ZNF260	FAM160B2
		TP53I3	DIO3
		WDR43	CBARP
		BSND	AC009948.3
		EXOSC3	LIF
		LCMT2	SP6
		ETNPPL	CCDC151
		EPC1	USH1C
		POLE3	RPL23AP58
		MRPS12	ANKRD36
		DDX39A	SLC9A7
		UTP20	TOR4A
		SYT14	ENGASE
		PLAA	MYO18A
		ATF1	GAPDHP1
		GLT1D1	NRBP2
		STK38L	LSP1P5
		ZNF468	GOLGA6D
		FAM111B	POU2F2
		AC079140.3	CTNNA2
		MZF1-AS1	MLXIPL
		PAIP2	AC027801.1
		SOCS6	RBPMS
		EXOC5	HES4
		HYLS1	CASC15
		FBLL1	MPI
		TM6SF1	RPL13AP25
		MED20	UPK1A-AS1
		BNIP2	LTBP4
		FGF13	LINC02362
		CALD1	GUSBP14
		PLRG1	GOLGA6B
		POLE2	CU639417.1
		DPH2	RNU2-36P
		LEPROTL1	NAPSA
		MATN3	LINC00032
		TEX30	AC093240.1
		RPAP3	C1QTNF6
		AGPAT5	BNIPL
		PRELID1	ULK1
		HERPUD1	FOXL1
		DTD2	AC104041.1
		CCDC47	ITGB1BP2
		ZC3H15	LRATD1
		PUM3	CABIN1
		RAD1	RAB11FIP5
		FASTKD1	TRIM9
		SYT1	AC046134.2
		MORN2	SNORA70
		GLMN	RBBP8NL
		ZWILCH	INPP5D
		ZNF256	IFI16
		GABPA	SLC25A27
		NT5DC1	NPIPB10P
		ANKRD46	PKMP1
		PPID	LY6L
		HAUS3	CHGA
		STYX	COL7A1
		H3C8	LINC02449
		LINC00648	RPS24P8
		POLR1B	MXI1
		AC106864.1	LPIN3
		SBDS	AL590666.2
		ORC5	BTG2
		TXN	SLITRK5
		GLRX2	GRN
		H3C7	HTR6
		SCYL2	LINC01366
		MT-TQ	RPL13AP12
		DGCR6L	MIR3659HG
		CNN3	LINC02175
		UBE2N	AC106794.1
		ZNF551	FOSB
		B3GALNT1	SLC9B1
		CGRRF1	SMPD4BP
		WDR75	ANKRD36B
		SLC38A2	SORCS3
		SOCS4	AC069218.1
		ASF1A	SLC5A4-AS1
		LARP4	MIR3189
		SH2D5	AL133523.1
		AAGAB	AC016044.1
		C1orf122	AC254629.1
		SUPT16H	LINC00894
		MT1A	SARDH
		UBE2B	PBX2
		MICOS10	AC022795.1
		GART	TCAF1
		RNFT1	PRR7
		PPIAP22	AL445222.1
		MPHOSPH10	AC011416.2
		HIF1A	ABTB2
		AC011447.3	PREX1
		TIMM8A	HIVEP2
		ILF2	TMEM8B
		GPATCH4	NPIPB6
		GGH	ADAM33
		SLC47A1	AC114803.1
		ARNTL2	AC078817.1
		DNAJC15	N4BP2L2-IT2
		PPP4R2	ZBTB7B
		EIF2S2	AL162231.2
		SS18L2	EEF1A1P24
		C11orf58	LRRC61
		FST	AL031658.1
		USP1	AL499602.1
		EMC7	NKPD1
		OSGIN2	GAPDHP35
		RAB23	LNX1
		ZNF253	CREB3L1
		IMP3	SLC22A18
		XPOT	AC025031.4
		DUT	MACROD1
		RIPK1	AMH
		PINX1	PIDD1
		NOP58	PRKAR2A-AS1
		PTRH2	OPRK1
		EOGT	SLC16A5
		DEGS1	OTOG
		GFUS	AL645608.7
		HAX1	NGFR
		PLA2G4A	COL4A5
		CDC25A	YJEFN3
		C12orf75	RORA
		PYURF	HYPK
		MFSD1	GAPDHP71
		KITLG	TMEM59L
		PCDH18	AC012005.1
		ABHD13	SAMD14
		CEMIP2	PHETA2
		TMEM243	COX4I2
		Z95118.2	KCNK5
		MRPL3	RPS15AP17
		FAM3C	LINC00649
		STX18	AP000763.2
		SDF2L1	LINC02351
		SETMAR	AC022140.1
		RGS5	HSF4
		SNORA74D	AC091057.1
		UGCG	NR6A1
		MPHOSPH6	RPS3AP20
		MRPL21	SPINT1
		SRFBP1	PHF21A
		COQ2	LRIG2-DT
		HESX1	ABCA7
		COCH	TAPBP
		CALHM5	TBX19
		TMEM97	DLGAP2
		GMNN	TAS2R20
		IL21R	CARF
		H2AC11	CNTFR
		H3C13	MTCL1
		VWA2	ATG2A
		EXOC6	KMT2B
		TIMM44	FAM193B
		ATP6V1G1	AC083870.1
		NETO2	KLHL14
		MB21D2	CLEC2D
		GK	TSSK6
		PPP2CA	SLC6A16
		GRWD1	FLRT1
		FGFR1OP2	CROCC
		ELOA	SLC12A4
		TMX2	PGK1P2
		ADRM1	ATG16L2
		MTMR10	PPP4R1L
		H2AC10P	LINC00174
		PDSS1	MAP3K14-AS1
		POLR2K	LNCTAM34A
		PDCD2	RPL13AP3
		H2AC16	HS1BP3
		NAA50	LAMB2P1
		ATAD2	TBL2
		MOCS2	ADAM20
		CCT6A	AC136604.2
		DCUN1D5	DLG4
		COPS9	MYOZ1
		MTARC1	ANO9
		NFE2L2	OPRL1
		SLC38A1	RPL23AP37
		ACTR3	IRAG1
		NDUFAF2	KC6
		TBC1D30	PANK4
		ANXA2	DENND4B
		CHORDC1	OPLAH
		NUP35	CAPN2
		MAP9	TMEM145
		SCCPDH	EEF1A1P6
		NOL10	RN7SL648P
		SERPINE2	RUSC2
		TMEM41B	CD164L2
		MT1X	CORO7
		GRIA1	COL4A6
		ZNF644	LINC02352
		MT-TT	PADI3
		SNRPB2	SLIT2
		AP003066.1	SPATA20
		CDH7	RNF213
		NUP50	GRID2IP
		PRDX3	KCNC4
		ACADM	B3GALT5
		EPC2	KIAA1522
		BMERB1	RPL7AP31
		GPD1L	TSGA10IP
		RBBP8	RPL12P14
		ELOC	KCTD19
		TIMMDC1	CCDC125
		ZNF597	SMARCA4
		LRRN1	PCDHGB7
		TMEM215	RPL17P50
		FBXO28	TRPV4
		TOPORS	MTCO1P40
		LGR4	TXNIP
		FEM1C	COL6A4P2
		TSEN15	CCDC88C
		CISD3	ZNF692
		CDC26	TAMALIN
		CHCHD3	PDE4C
		SELENOI	DYSF
		PGBD2	NR1D1
		NGDN	RPSAP12
		SOX2-OT	ZNF385A
		MPP5	RPL7P15
		CKS2	CORO6
		DNAJB11	LINC01359
		RNF139	POLH
		ZNF547	NPIPB3
		SOX2	PNPLA6
		EMC3	EEF1A1P12
		IMPA1	OBSL1
		EPO	GLI3
		NGB	LRRC37A6P
		CD164	SAMD1
		CSE1L	SMAD3
		GPX2	AC233964.1
		GALNT1	FTH1P2
		PLXNC1	LINC01237
		TDG	DTX3
		H2BC13	AGAP4
		INTS12	COL11A1
		TRMT6	CNNM1
		NOP10	TBC1D3L
		SRSF1	PLEKHA2
		STEAP1	GTPBP1
		GPC4	AP001086.1
		ACTC1	AL392023.1
		NDUFC2	CLEC4GP1
		LINC00467	P3H2
		EXOC8	LENG8-AS1
		RASSF8	BTNL8
		COA4	PLA2G4C
		YWHAQ	KCNK12
		AP5M1	RPL12P6
		PSME3	C2orf72
		SMPDL3B	AL022342.1
		UBLCP1	AL078587.2
		TRHDE	ST6GAL1
		RRN3	LMF1
		AC090498.1	NOS3
		ZNF155	RNFT2
		DDX20	UAP1L1
		ZIK1	COL24A1
		PDCD10	LRRC75B
		SMARCA2	EEF1AKMT3
		SDAD1	ADGRB3
		CENPN	AF131215.4
		SRP9	SLC22A31
		ARSL	SMIM24
		CBX3	KCNC3
		PKHD1L1	DACT3
		NPM1	AL139421.1
		MATK	RPS15AP38
		FDX1	RHOXF1P1
		TMED5	JAG1
		AC097520.1	PTPRR
		UTP3	HMGA1P8
		IL6R	SNX32
		OSTF1	BCDIN3D-AS1
		ZNF569	GARS1-DT
		NR5A2	EZH1
		SNORA65	GOLGA8B
		DHX29	FUT11
		TPD52L2	KNDC1
		SIAH1	ATAT1
		BRF2	BMS1P1
		AF129075.1	AC004408.2
		LTO1	CACNA1I
		GNPNAT1	BTN3A1
		PCNA	EEF1A1P19
		SPRYD4	PAX5
		SCIN	AC007448.5
		YTHDF3	OVGP1
		RNU6ATAC	AL592295.1
		MED21	SDK1
		STRAP	KLHL36
		NCL	POU6F1
		RINT1	AC021851.1
		SNORA79B	EP400P1
		MRPS11	AL132709.7
		MTHFD2L	GAPDHP38
		SNX11	NEFM
		ZNF416	NUDT13
		COLGALT2	ADAMTSL4-AS1
		MAP3K4-AS1	CLSTN1
		PSMD14	CAPN11
		ENTPD7	PFKL
		RAB30	AC104333.4
		SSBP1	PAPPA2
		NIPAL1	SBNO2
		PKP2	IMPDH1P5
		TGFBR1	SRCIN1
		CHPT1	TMSB4XP4
		HS2ST1	SPEG
		PEA15	EEF1A1P10
		UMPS	FANK1
		ITPA	ECHDC2
		G3BP1	CECR2
		TRIM21	IGSF9B
		NEDD9	MSH5
		H2BU1	LGI4
		RBAK	CES3
		BMP2	AC007637.1
		SNRPGP10	GAPDHP72
		BLZF1	AL117339.3
		RFLNB	STARD5
		SLC1A4	IGSF21
		LINC01618	RELN
		ZNF181	GATAD2B
		AZIN1	HCP5
		PRKAG2	ZNF337
		TMTC3	ZSWIM5
		TM2D2	SPOCD1
		ZHX1	CTSLP3
		ZNF682	BX679664.1
		L1TD1	MCPH1-AS1
		CD2AP	PABPC1L
		DHCR24	H2BP6
		TDRD7	TMTC2
		TRABD2A	GOLGA8UP
		NAA20	AL356535.1
		RRP15	KANK3
		GTF2H1	PRKN
		PSMC2	PDCD7
		UTP15	FBXO46
		BAG1	LINC01140
		SDHAF2	SPRED3
		ZFX	C2CD4B
		PPP2R3C	RPL3P9
		TIMM10B	FZR1
		DYNC2I2	LINC00511
		SLBP	GPI
		NARS1	LINC00847
		GTSF1	CIART
		LIPA	GRAMD1A
		LSM1	TBC1D26
		IL6ST	RRP7BP
		HARS1	RN7SKP180
		PCSK9	MACROD2
		NTMT1	MEGF8
		LEMD3	PCDH11X
		NAB1	AGAP1
		KLHDC7A	AC011444.4
		SLC25A25	AC005696.4
		BTBD6	RPL15P14
		ZNF649	ARHGEF10
		PWP1	SPATA12
		MSRB1	AC091685.2
		SEC61A1	CASKIN1
		RPF1	TAS2R31
		SPTLC1	SORL1
		PSMD7	RPL18AP16
		RANBP1	INTS1
		TMCO1	ZNF775
		DLC1	RIMKLA
		MRPL13	ADARB2
		MRPS15	CDH4
		SSR3	DMXL2
		MPDU1	PRKCSH
		UQCRH	ENTPD2
		PDGFRB	PLOD1
		DUSP10	STPG3-AS1
		BYSL	NAT16
		MRPL16	PDE4DIPP6
		MRPL58	SLC9A5
		ZNF480	NEFL
		PCGF6	AC096642.1
		THAP5	AC021683.6
		SYNCRIP	MIR124-1HG
		LSM7	ARFGEF3
		CSTF3	VSIG10L
		PRTFDC1	HLA-L
		EBNA1BP2	PAN2
		BCL7B	PROM2
		XBP1	AC102945.2
		IDH1	NYAP1
		PCDHA7	ICAM5
		SPRTN	PACSIN1
		SDHD	CCDC120
		TCEAL9	FOXK1
		DIS3	AC022400.6
		EXTL2	AC012368.1
		POLR3C	AC006001.2
		SHISAL1	PPP2R5B
		TIPIN	ECE1
		LPGAT1	AL034379.1
		DYNLT1	RPL29P12
		MTLN	TIMP1
		AC023355.1	HERC2P7
		PSMA5	APBB3
		GALNT14	PRELID2
		SETD9	LMOD1
		RAB34	BTN3A2
		ZNF684	PIK3CD
		POPDC3	GAS6-AS1
		SRSF2	PHC1
		RRAS2	NPIPA2
		YOD1	LINC00963
		AC068631.1	ZNF396
		ATG3	CD81-AS1
		H2BC14	SKI
		BATF3	AC026367.3
		LIN9	TMEM198B
		ELMOD2	ANKRA2
		CTHRC1	AC092597.1
		TRIM23	CACFD1
		MON1A	CLSTN3
		KRT8P3	PTMAP10
		SERP1	WDR54
		CXorf56	M1AP
		ARHGAP22	TP73
		TMEM251	AL139100.1
		AQP3	IQSEC1
		TOE1	PGAM1
		ADSL	VEGFA
		OSTC	KHNYN
		CYRIB	MAPK8IP3
		MRPL55	VIPR2
		EMG1	AC091951.4
		C8orf88	PRTN3
		BRMS1L	MAGI2-AS3
		ABHD5	RNU6-33P
		VAT1L	NCOR2
		ZNF302	CHD3
		HAT1	KCNF1
		RBM27	EPCAM-DT
		SREK1IP1	ZMAT3
		ZFP42	PRRC2A
		ZNF26	PLA2G2A
		LANCL2	SLC6A1
		C1orf131	BBS2
		AGL	IGSF1
		EDNRA	PCNX2
		TCEAL5	MST1
		MLX	AC125603.2
		COA6	POU6F2
		CDS1	STXBP5L
		TACO1	AC137561.1
		WDR12	FLJ20021
		C16orf91	ADGRG1
		EIF6	PLEKHA4
		CIAPIN1	AP1S1
		DENR	IRF2
		ATMIN	MAN2B1
		LSM3	AC007878.1
		DDX18	EIF2AK3-DT
		RNU2-63P	HDHD5-AS1
		LLPH	CHD7
		MRPL15	NBPF11
		H4C9	ICAM1
		DANCR	HECA
		GGCT	FIGNL2
		ALYREF	TUBGCP6
		NXPE3	C1QTNF4
		SAMD15	ARHGAP4
		IDH3A	EPHB1
		C6orf62	PLEKHH3
		EXOSC9	DNAH11
		BZW1	FRS3
		MAD2L1	MAP3K9
		FARS2	SLFN5
		ZDHHC20	AC021106.1
		ZNF200	LRRC37A9P
		HNF4G	ACTG1P9
		TYW3	DNAJC4
		SAAL1	CPNE2
		BOP1	STAT5A
		CAPZA2	DBP
		BST1	L3MBTL1
		HNRNPC	MAN2C1
		BUD31	LINC02035
		VRK1	TSPYL2
		COMMD2	CRELD1
		WDR46	TLCD3B
		FAM217B	CRAT
		ARPC5L	AC107294.2
		PHAX	KHDRBS2
		SLC18B1	JMJD7-PLA2G4B
		TARBP2	TERF1P2
		GAREM1	H6PD
		ARV1	MYH9
		CSRNP1	MYRF
		MCF2	TNFAIP8L1
		LAD1	BEND5
		RMI1	AC114971.1
		DESI2	AC007001.1
		AC112220.2	ACP6
		CENPW	NA
		GINS1	PPP1R26
		FAR1	RNF123
		MRPL27	HS3ST4
		SHQ1	RN7SKP119
		MPP7	CELSR1
		ENY2	HSPA8P1
		RRS1	LPCAT4
		CNOT7	PBXIP1
		RPL17	ZNF579
		DNAJC3	ERN1
		ANKRD13C	DUSP5
		H2BC9	SH3BP2
		POGLUT1	AP5B1
		MTHFD1	ZKSCAN1
		CNOT10	SUFU
		SLC16A7	AL031432.2
		BMI1	GTPBP2
		C6orf120	AC011306.1
		TXNRD1	AP2A1
		KEAP1	APOBEC3G
		FEN1	FOSL1
		GINS3	FOXO6
		COMMD4	AP001528.1
		ZNF765	KLF13
		PPP1R2	RREB1
		HMOX2	CLCN7
		THAP12	NUMA1
		ZNF443	MASP1
		HMGN3	DOC2A
		CNOT9	GLI4
		ZNF790-AS1	ARHGEF4
		TAF9	ADGRD1
		IPO11	AL132656.4
		ZNF131	ADGRE5
		MCRS1	LRP5L
		CHN1	KMT5C
		ZNF28	DGKZ
		PARPBP	PPIAP31
		HNRNPH2	PITPNM3
		UROD	ATP6V0CP4
		ABCD3	CCDC130
		EEF1B2	VILL
		CIAO2A	FOXO3
		UTP11	LEPR
		B3GALT1	JUND
		CDC73	AC092821.3
		HAUS1	AC087741.1
		GEMIN5	PRSS30P
		H4C2	OSCAR
		DSTN	SMG1P5
		PNPT1	TMEM106A
		ZNF146	SPN
		SRPK1	PTK2B
		HSPA8	ADA2
		DCUN1D4	SYT12
		NFU1	YPEL2
		NRBF2	SCNN1D
		MALT1	N4BP2L1
		NME1	TBC1D8
		CCNJ	EPPK1
		UBA3	AC025774.1
		ZNF542P	MBD5
		GTF2A2	CLUHP3
		RUVBL1	AC006206.2
		C16orf72	TVP23C
		PAX8-AS1	TSPAN18
		ETAA1	BMF
		CWF19L1	MATN1-AS1
		CARNMT1	PTPRN
		GLO1	VENTX
		GOLGA7	EPHA1-AS1
		ALKBH8	DUSP8P5
		DBF4	RFX1
		COMMD10	ADAMTS10
		TXNDC15	SYNE4
		EIF4EBP1	RAD51-AS1
		AFG3L2	ZSWIM4
		ATP6V0B	NOTCH3
		TNPO1	HES1
		PRKAA1	AC020904.2
		SPCS2	AC009533.1
		TOMM22	KCNH6
		KCTD14	ZNF133
		C1orf109	ILDR1
		PALM2AKAP2	AC124944.2
		CRK	INPP5E
		VPS29	PKD1P4
		CLPTM1L	AC246787.1
		GINS2	RILPL1
		SNRNP40	LAMA5
		HSPA9	SLC29A2
		PGAM5	AC022893.1
		SRP72	PKD1P3
		HAUS2	TLE4
		VTA1	AL353743.2
		WDR36	LINC01194
		CHMP2B	AF131215.2
		MTAP	ZBTB4
		COPS2	CLIP3
		FAM133B	CPSF1
		ZNF557	HERC2P9
		TRA2B	PCDHA13
		CAB39	GRIN3B
		TEX10	AJAP1
		GNL2	ALOX5
		PPIH	TUBBP1
		BCLAF1	PI4KAP1
		DUS3L	CARMIL3
		ZNF252P	AC091153.1
		DNAJC19	NUCB1
		SLC25A44	CHRM3
		GPN1	ARID1A
			VMP1
			STX16-NPEPL1
			IDS
			AC040970.1
			ACSF2
			MUC16
			NFKBID
			CCDC191
			AP3S2
			MYH3
			GYS1
			AGO3
			ANKRD18A
			AC025031.5
			PLEKHH2
			AL445670.1
			TRERF1
			RAB25
			FRAS1
			SSPOP
			PPP1R12B
			PHF2
			MED12
			EML2
			KIAA0319L
			TRIM38
			MTHFSD
			POLM
			HMX2
			RIPOR3
			GOLGA2P5
			PTOV1-AS1
			PVT1
			SFSWAP
			CDC42BPG
			CPNE1
			AL390719.1
			RNF43
			DHDH
			EEF1A1P5
			CCNP
			GOLGA2
			ZSWIM8
			LINC01572
			C4orf3
			R3HDM2
			CST3
			COL18A1
			SETSIP
			SETD5
			EVC
			FCHSD1
			ARSD
			INVS
			C15orf39
			CBX6
			NKTR
			AC018638.5
			CHTF18
			CLASRP
			MFSD6L
			HECTD4
			GBE1
			ACTN3
			HTR7
			ESYT2
			RUSF1
			TMEM178B
			GRID2
			OLFM2
			AC009055.2
			CELSR2
			DOCK6
			RGS14
