## Supplementary material for "Variant U1 snRNAs contribute to cell cycle and differentiation control of human iPS cells": Suppl Table 3

### Sheet: Sheet1
vU1.3 IP	vU1.8 IP
AAGAB	A2ML1
ABCB1	AACS
ABCC1	ABCB10
ABCC4	ABCD4
ABCG2	ABCE1
ABR	ABI1
ABTB2	ABI3BP
AC002091.1	AC004241.1
AC004052.1	AC004540.1
AC004691.2	AC004554.1
AC004835.1	AC004691.2
AC005355.1	AC004805.1
AC005909.2	AC005580.1
AC006197.2	AC005972.3
AC006486.1	AC005993.1
AC007255.1	AC006001.3
AC007376.2	AC006059.5
AC007402.1	AC007406.4
AC007566.1	AC008443.7
AC007795.1	AC008938.1
AC007950.1	AC009119.1
AC008496.2	AC009120.2
AC008517.1	AC009432.2
AC009264.1	AC009486.2
AC009654.1	AC009779.4
AC009950.1	AC011396.2
AC009971.1	AC011483.1
AC010198.2	AC011747.1
AC010210.1	AC012409.2
AC010655.4	AC013265.1
AC010967.1	AC013480.1
AC011586.2	AC016903.2
AC011747.1	AC018541.1
AC012349.1	AC021733.4
AC012442.2	AC022126.1
AC013460.1	AC027237.2
AC016587.1	AC060809.1
AC018521.5	AC063944.1
AC018754.1	AC063977.5
AC018816.1	AC068631.1
AC020651.2	AC073529.1
AC022182.1	AC079160.1
AC022325.2	AC079209.1
AC023469.1	AC079340.2
AC023669.2	AC079382.2
AC025164.1	AC090517.4
AC025244.1	AC091912.3
AC025259.1	AC092353.2
AC026336.2	AC092674.1
AC026620.2	AC092819.3
AC034213.1	AC093010.1
AC040174.1	AC093606.1
AC067956.1	AC093722.1
AC068286.2	AC096887.1
AC068489.1	AC097636.1
AC068858.1	AC097717.1
AC069277.1	AC098657.1
AC073115.2	AC099489.1
AC074139.1	AC099541.2
AC076966.2	AC099654.1
AC078865.1	AC103758.1
AC079148.3	AC104162.1
AC079804.3	AC104211.1
AC079950.1	AC104454.2
AC083805.1	AC104574.2
AC087235.1	AC104758.4
AC087521.2	AC107881.1
AC090001.1	AC108690.1
AC090049.2	AC108721.2
AC090114.3	AC110992.1
AC090125.1	AC124861.1
AC091646.1	AC125611.4
AC091946.1	AC138819.1
AC092053.4	AC142086.6
AC092111.3	AC142116.2
AC092418.2	AC145285.4
AC092435.1	AC147651.1
AC092666.1	AC239727.1
AC092674.1	ACAD8
AC092681.2	ACADSB
AC092723.4	ACLY
AC092821.3	ACTG2
AC093155.3	ACTL6A
AC097374.1	ACTR1A
AC097467.3	ADAM10
AC097527.1	ADCY10
AC097528.1	ADCY4
AC097634.4	ADH5
AC098969.2	ADI1
AC099517.1	AFTPH
AC103876.1	AGBL3
AC104042.1	AGFG1
AC104123.1	AGR3
AC104162.1	AHDC1
AC106772.1	AK3
AC107027.1	AKAP1
AC107959.2	AKR7A2
AC113346.2	AL020995.1
AC113352.1	AL021408.1
AC124852.1	AL031123.1
AC128707.1	AL031590.1
AC132803.1	AL031731.1
AC142381.3	AL035078.4
AC144548.1	AL035458.2
AC240274.1	AL109955.1
AC245427.1	AL121885.2
ACADM	AL121900.1
ACIN1	AL136140.1
ACLY	AL139317.5
ACSBG1	AL162411.1
ACSL1	AL162493.1
ACSM2A	AL353633.1
ACSM6	AL353753.1
ACSS2	AL354761.1
ACTL6A	AL390964.1
ACTN1	AL441943.2
ACTN2	AL512274.1
ACVRL1	AL590807.1
ADAM23	AL592402.1
ADAM29	AL606970.2
ADAM32	AL672167.1
ADAMTS14	AL807740.1
ADAMTS2	ALDH1A1
ADAMTS6	ALDH2
ADAR	ALG6
ADCY8	ALG8
ADCY9	ALKBH1
ADGRG2	ALKBH3
ADGRG3	ALS2CL
ADORA1	AMZ2
ADTRP	ANAPC5
AF038458.3	ANKRD12
AF186192.2	ANKRD26P3
AF241726.1	ANKRD27
AGBL2	ANKRD28
AGPAT3	ANKRD30BP1
AIG1	ANKRD50
AIP	ANKRD52
AKIRIN2	ANKS1A
AKR1C1	ANLN
AL020995.1	ANXA2
AL022313.2	ANXA4
AL035415.1	AP000648.3
AL049775.2	AP000943.2
AL080313.1	AP002784.1
AL096794.1	AP005209.1
AL096854.1	AP1S2
AL109809.4	AP2M1
AL121762.2	APCDD1
AL121852.1	APIP
AL121885.2	APLP2
AL133493.1	APPBP2
AL138701.2	AR
AL139042.1	ARF6
AL139393.1	ARHGAP1
AL139801.1	ARHGAP23
AL157414.1	ARHGAP39
AL158090.1	ARHGAP40
AL161443.1	ARHGAP44
AL162391.1	ARHGAP45
AL162493.1	ARHGEF11
AL162717.1	ARHGEF12
AL163932.1	ARHGEF37
AL355073.1	ARID4B
AL355388.1	ARL6IP5
AL355607.2	ARMCX5-GPRASP2
AL357153.2	ARNT2
AL358472.5	ARNTL2-AS1
AL390755.1	ARPP19
AL390791.1	ASMTL
AL392086.3	ASXL1
AL442163.1	ATF7IP2
AL445433.2	ATG13
AL512358.1	ATIC
AL513478.4	ATM
AL583839.1	ATP1B3
AL589935.1	ATP2C1
AL591043.2	ATP5PB
AL591368.1	ATP6V0E1
AL591501.1	ATP6V1A
AL592402.1	ATP9A
AL606804.1	ATPAF2
AL669831.3	ATXN10
AL732437.3	AVL9
ALCAM	B3GAT3
ALDH16A1	BASP1
ALG1L9P	BAZ2A
ALOX5AP	BCAM
AMD1	BCL11A
AMDHD1	BCL2L1
AMN1	BCORL1
AMY2B	BEX3
AMZ2	BEX4
ANKAR	BID
ANKLE2	BLNK
ANKRD11P1	BMPER
ANKRD18CP	BMPR1A
ANKRD28	BPIFB3
ANKRD33B	BPTF
ANKRD42	BRIP1
ANLN	BRPF3
ANO3	BTF3
ANPEP	BTF3L4
ANXA4	BTN3A2
AP000350.4	BUB3
AP001999.2	C11orf80
AP002449.1	C14orf39
AP002784.1	C19orf53
AP002856.2	C1orf21
AP2M1	C1QTNF1
AP3B1	C2
APBB1	C21orf62-AS1
APCDD1	C21orf91
APLP2	C2CD3
ARCN1	C2orf27A
ARHGAP17	C3orf35
ARHGAP39	C3P1
ARHGEF10L	C5
ARHGEF2	C5AR2
ARHGEF3	C5orf15
ARHGEF7	C5orf58
ARL1	C8B
ARL6IP5	C9
ARMC6	CACNA1B
ARPP19	CACNB4
ARSB	CACUL1
ASCC3	CALCOCO1
ASGR2	CALM3
ASXL2	CAMKK2
ATG16L1	CAPNS1
ATG3	CARD10
ATG4C	CARMIL3
ATP10B	CASZ1
ATP11A	CAVIN2-AS1
ATP12A	CBFB
ATP13A3	CBL
ATP1A1	CBLL1
ATP1A4	CCDC136
ATP1B1	CCDC14
ATP5F1B	CCDC141
ATP5MC3	CCDC192
ATP6V0D2	CCDC42
ATP6V1A	CCDC57
ATR	CCDC91
B2M	CCL22
BAAT	CCNA2
BAG3	CCNK
BAIAP2L1	CCNYL2
BAZ1B	CCT6P3
BCAM	CCT8
BCL11B	CD4
BCL6B	CD46
BEX3	CDC37L1
BFSP2	CDC42SE1
BICD1	CDH11
BIN2	CDH26
BMP2K	CDHR2
BMPER	CDK12
BMPR1A	CDK17
BMPR2	CDKN1A
BNIP3	CDKN2C
BPIFB9P	CEP350
BPNT1	CHAF1A
BPNT2	CHAMP1
BRD2	CHCHD2
BRD7	CHD8
BRI3	CHP1
BRWD3	CHRDL1
BSG	CHSY3
BTF3L4	CHUK
BUB3	CIAO2A
BUD13	CIRBP
BX005214.1	CLASRP
BX470209.1	CLEC17A
C13orf46	CLINT1
C17orf100	CLNS1A
C1orf159	CLTA
C1orf21	CLTC
C1orf43	CMC1
C1QBP	CMPK1
C1R	CMTM6
C21orf58	CNIH1
C21orf62-AS1	CNMD
C2CD4C	CNN3
C2orf27A	CNOT3
C3orf35	CNOT9
C4BPA	CNTNAP3P2
C4orf17	COA4
C4orf48	COA7
C5orf67	COL11A2
C6orf132	COL12A1
C6orf62	COL1A1
C8A	COL21A1
C9orf43	COL6A2
CABCOCO1	COL9A2
CABP1	COLQ
CACNG4	COPS2
CACUL1	COPS8
CAD	CORO1C
CALM1	COX5A
CAMK2D	COX6B1
CAP1	COX6C
CAPN13	COX7B2
CARD8	CPD
CASK	CPSF6
CASP10	CPSF7
CASP14	CRADD
CASP4	CREM
CASP7	CRX
CASP8	CRYBG1
CASR	CS
CASZ1	CSE1L
CATIP-AS2	CSPG4BP
CATSPER2P1	CSRNP1
CATSPERE	CSRP1
CBFB	CSTB
CBL	CTDSP2
CCBE1	CTF1
CCDC18-AS1	CTIF
CCDC80	CTNNBL1
CCDC82	CUTA
CCDC88A	CXCL1
CCDC90B	CYP4F26P
CCL2	CYTH4
CCL22	DAB2
CCNB1	DBF4
CCND1	DBN1
CCNT1	DCBLD2
CCR3	DCLK2
CD164	DCTN2
CD59	DCTN4
CD5L	DCUN1D4
CD81	DDAH1
CDADC1	DDX17
CDC40	DDX21
CDCA7	DDX3X
CDCA8	DDX5
CDH11	DDX58
CDH22	DEK
CDH9	DENND11
CDHR3	DENND4A
CDIN1	DEPDC1B
CDK19	DHX34
CDK5R1	DLG5
CDK8	DLGAP5
CDKL5	DMTF1
CDKN1A	DNAJA2
CDS2	DNAJB12
CEMIP2	DNAJC10
CENPC	DNAJC3
CEP120	DNAJC7
CEP162	DNAJC8
CEP170B	DOP1A
CEP250	DPP8
CES5AP1	DPY19L1
CFAP20DC	DRAXIN
CFAP221	DSTYK
CGGBP1	DTNBP1
CHD1	DTX2
CHD2	DTX3L
CHMP3	DUSP22
CHRFAM7A	DUT
CHRNA3	DYRK1A
CHRNA7	DYRK3
CHTOP	EBAG9
CIBAR1	EBNA1BP2
CISD1	EBPL
CIT	ECE1
CKS1B	EDA
CLASP1	EFTUD2
CLEC1A	EHD2
CLEC4G	EHF
CMTM4	EIF1AY
CMTM6	EIF1B-AS1
CNFN	EIF2AK1
CNKSR1	EIF2AK4
CNN2	EIF2B3
CNOT2	EIF2S1
CNOT3	EIF3A
CNOT9	EIF3J
CNR2	EIF3K
CNRIP1	EIF3L
CNTLN	EIF4G2
COL11A2	EIF5B
COL12A1	ELF4
COL6A4P2	ELL2
COL6A5	ELMOD1
COLGALT1	ELOF1
COLGALT2	ELP2
COLQ	ELP3
COMMD6	EMP1
COMP	ENOSF1
COPA	ENTPD1-AS1
COPB1	ERCC1
COPB2	ERGIC1
COPG2	ERGIC3
CORO1C	ESAM
COX10	ESPN
COX4I1	ESRP2
COX5A	ETV6
COX6B1	EWSR1
CPA6	EXOC6
CPB2-AS1	FAIM2
CPE	FAM106A
CPLANE1	FAM114A1
CPSF6	FAM200A
CR382285.1	FAM228B
CREB3	FAM234B
CREBRF	FAM50A
CRMP1	FAM53A
CRYBG1	FANCL
CSE1L	FARP1
CSNK2A2	FARP2
CSNKA2IP	FARSB
CTNNBL1	FBL
CTSB	FBXO17
CTSZ	FBXO28
CTTN	FBXW2
CUBN	FBXW4
CUL9	FCF1
CXCL1	FCRL3
CXCL8	FGF2
CXXC4-AS1	FGF5
CYB5D2	FIS1
CYB5R4	FLACC1
CYCS	FN3KRP
CYP1B1	FNBP4
CYP2C23P	FOSL1
CYP2J2	FOSL2
CYP2U1-AS1	FUBP3
CYP4F22	FUT1
CYP4F26P	FUT10
CYSLTR2	FXR1
DAAM1	FXYD5
DACT3-AS1	FYCO1
DAXX	G3BP2
DBT	GABARAPL1
DCHS2	GABPB1
DCLK1	GABRB2
DCLK2	GALC
DCP1A	GALNT7
DCUN1D2	GANC
DDOST	GAR1
DDR1	GARRE1
DDX21	GAS5
DDX3X	GATAD2A
DDX5	GATAD2B
DEFB108B	GC
DEK	GCN1
DENND11	GFUS
DENND2A	GGA3
DENND4A	GID8
DENND4B	GK5
DENND4C	GLCE
DENND5B	GLIS1
DEPDC1-AS1	GLRA1
DEPDC4	GLRA2
DESI2	GMPR2
DGKH	GNAO1
DHCR24	GNG11
DHX16	GNPAT
DHX32	GNPDA2
DICER1-AS1	GNS
DIO2-AS1	GOLGA8B
DIO3OS	GOLGA8H
DIP2A	GOLIM4
DMAC1	GORASP2
DMAC2	GOT2
DMXL1	GPATCH2L
DNAH10	GPC2
DNAI3	GPC3
DNAJB14	GPM6B
DNAJB5	GPR157
DNAJC18	GPR55
DNAJC3	GPT2
DNAJC8	GPX4
DNMT1	GREM1
DOK7	GRM5
DPP8	GRWD1
DPP9	GSE1
DPY19L1P1	GSTK1
DPY19L4	GSTO1
DRAXIN	GSTP1
DSN1	GTF2A1
DTL	GTPBP4
DUSP15	GYG1
DUSP3	H2AZ1
DYNC1H1	H2BC4
DYNLL1	H2BC9
DYRK1A	H3-3A
DZIP3	H3C11
EBF4	H3C2
EDEM1	H4C13
EEF2	H4C2
EFCAB1	H4C8
EFCAB5	HACD2
EFHC1	HACD3
EFTUD2	HACE1
EIF2B2	HAUS6
EIF2D	HCK
EIF2S3	HCN3
EIF3A	HDAC3
EIF3K	HELB
EIF4E	HERPUD1
EIF4E1B	HERPUD2
EIF4EBP2	HGD
ELAPOR1	HIPK3
ELK4	HMBOX1
ELL	HMGCL
ELL2	HMGCR
ELOVL5	HMGN1
ELP4	HMGN3
EMC10	HMMR
EML4	HNF1A
EMX1	HNRNPDL
ENDOD1	HNRNPH2
ENPP3	HNRNPH3
EPB41L5	HNRNPK
EPC2	HNRNPM
EPHA10	HNRNPU
EPHA3	HS6ST1
EPHB3	HSD17B4
ERCC2	HSD17B7
ESF1	HSPA8
ESPN	HSPG2
ETFDH	HUWE1
ETS1	ICE2
EVA1A	ICMT
EVC2	IFI6
EWSR1	IFNLR1
EXD3	IFT52
EXO1	IFT74
EXOC6	IFTAP
EXOG	IGDCC3
EXPH5	IGF1R
EYA2	IGFBP5
EYA3	IGSF1
FA2H	IGSF10
FAHD2A	IGSF9
FAM114A1	IL1B
FAM120AOS	IL22RA2
FAM155B	IL3RA
FAM160B1	IL9RP4
FAM193A	ILK
FAM219A	IMMT
FAM32A	IMP4
FAM53A	IMPG2
FARP1	INAVA
FAS	INTS9
FBLN1	IPO11
FBXO21	IPO5
FBXO8	IPO8
FCHO1	IRF2BP2
FDFT1	IRF2BPL
FGD5-AS1	ISCU
FGF13	ISG20
FGF5	ITGA1
FHL1	ITGB1BP1
FHL2	ITPKA
FIZ1	JADE2
FKBP5	JADE3
FKTN	JAM2
FMO4	JPT2
FNDC1	JRK
FNDC3A	KALRN
FOSL1	KATNA1
FOSL2	KATNBL1
FOXG1	KCNAB1
FOXP4-AS1	KCNG2
FRA10AC1	KCTD10
FRS2	KCTD12
FSD1L	KCTD15
FSTL1	KDM3A
FUT10	KHDC4
FXR1	KIAA0100
FXYD5	KIAA1143
G3BP2	KIAA1549L
GAB2	KIF18BP1
GABRB2	KIF19
GABRG3	KIF20A
GALE	KIF5C
GALNS	KIFBP
GAS7	KIR3DL1
GBX1	KLKB1
GCG	KMT2E
GCNT1	KPNA2
GDAP2	KPNA4
GDPD4	KRCC1
GEM	KRTAP3-1
GFOD1	L1TD1
GFPT1	LAMP2
GGT3P	LAPTM4A
GID8	LARP6
GIN1	LASP1
GLCE	LCE1E
GLE1	LDLRAD1
GLO1	LEMD3
GLRA2	LETMD1
GLUD1P2	LIN7A
GNA14	LINC00491
GNAI2	LINC00540
GNG11	LINC00639
GNGT1	LINC00698
GNPAT	LINC00850
GOLGA7B	LINC01095
GPATCH11	LINC01145
GPATCH3	LINC01163
GPBP1	LINC01208
GPC3	LINC01273
GPR1-AS	LINC01337
GPR53P	LINC01362
GPR61	LINC01400
GRAMD1A	LINC01449
GREM1	LINC01455
GRHPR	LINC01476
GRK3	LINC01482
GRM8	LINC01517
GRXCR2	LINC01534
GSK3B	LINC01653
GTF2IRD2P1	LINC01739
GXYLT2	LINC01789
GYG2P1	LINC01841
H1-3	LINC01846
H2AC4	LINC01925
H2BC18	LINC01933
H2BC4	LINC02015
H3C11	LINC02071
HACD2	LINC02089
HBEGF	LINC02161
HCFC2	LINC02204
HEPACAM2	LINC02206
HIBCH	LINC02208
HIF3A	LINC02227
HMBOX1	LINC02228
HMGN1	LINC02232
HMGN2P46	LINC02267
HMGXB4	LINC02299
HNRNPC	LINC02311
HNRNPK	LINC02389
HOMEZ	LINC02641
HPN-AS1	LINC02672
HSD3BP2	LINC02718
HSD52	LINC02756
HSP90B1	LINC02759
HSPA12A	LINC02763
HSPA5	LINC02785
IFI16	LINC02860
IFT52	LLGL1
IL1RL2	LLGL2
ILRUN	LMAN1
IMPA1	LMLN
IMPG1	LMNB1
INSC	LPXN
IPMK	LRCH3
IQGAP1	LRRK1
IQUB	LSM2
IRGM	LSM5
ISCA2	LSM8
ISG20L2	LTV1
ISOC1	LYPLAL1
ITGA1	LYRM1
ITIH6	MAGED2
ITM2B	MALAT1
ITPR3	MANEA
JAK1	MAP1B
JOSD1	MAP1LC3B
JPH2	MAP3K13
KANK1	MAP3K20
KANSL1L	MAP3K7CL
KANSL2	MAPK1
KATNAL1	MAPK3
KATNBL1	MARCHF6
KCNJ10	MARCKS
KCNK2	MARK3
KCNN2	MBOAT7
KCNN3	MCMBP
KCNQ4	ME3
KCNU1	MEA1
KCTD12	MED23
KDM3A	MED28
KDM5B	MEF2A
KIAA0930	MEG3
KIF5C	MEGF9
KIR3DL1	MEST
KLF10	METAP1
KLF3	METTL9
KLF7	MEX3D
KMT2D	MFAP2
KNTC1	MFF
KPNA1	MFSD14C
KRT18	MFSD8
LAMB2	MICAL3
LAMP2	MIOS
LAMP3	MIR205HG
LATS1	MIR222HG
LCA5	MIR4435-2HG
LCMT1	MIR548XHG
LDB1	MIS12
LDC1P	MIS18BP1
LEPR	MMGT1
LGALS4	MMP2
LIFR	MOB1A
LIMS1	MPC1
LIN28A	MPHOSPH8
LIN28B	MPPED1
LIN7C	MPZL2
LINC00208	MRC1
LINC00342	MRE11
LINC00355	MRFAP1
LINC00440	MROH8
LINC00469	MRPL1
LINC00476	MRPL11
LINC00540	MRPL14
LINC00866	MRPL17
LINC00887	MRPL24
LINC00917	MRPL27
LINC00922	MRPL52
LINC01049	MRPL57
LINC01087	MRPS23
LINC01134	MRPS30-DT
LINC01202	MS4A4A
LINC01208	MSL1
LINC01256	MTM1
LINC01362	MTMR7
LINC01399	MTND6P2
LINC01435	MTR
LINC01485	MTRF1L
LINC01551	MUC4
LINC01602	MUC7
LINC01754	MYADM
LINC01818	MYC
LINC01841	MYH9
LINC01873	MYL12A
LINC01937	MYO19
LINC01951	MYPN
LINC01967	NAA38
LINC01980	NAE1
LINC01987	NAF1
LINC02119	NANP
LINC02134	NARF
LINC02210-CRHR1	NASP
LINC02227	NBDY
LINC02259	NBEAL1
LINC02262	NBPF14
LINC02270	NCAPD2
LINC02286	NCK1
LINC02345	NCOA2
LINC02355	NCOA4
LINC02358	NDC1
LINC02368	NDUFA4
LINC02391	NDUFAB1
LINC02444	NDUFB9
LINC02447	NEAT1
LINC02484	NECAB2
LINC02520	NEK4
LINC02577	NEK5
LINC02603	NES
LINC02646	NFATC1
LINC02666	NFIB
LINC02698	NFYC
LINC02715	NLRP4
LINC02773	NLRP8
LINC02832	NOC3L
LINC02860	NORAD
LIPG	NOTCH2
LIX1-AS1	NPTN
LLGL1	NRAS
LMAN1	NRDC
LMNA	NRIP1
LONRF3	NRP2
LOXL1	NSL1
LOXL1-AS1	NSMAF
LRGUK	NTAQ1
LRRC1	NTNG1
LRRC58	NUP133
LRRC7	NUP160
LRRK1	NUP210
LRRN2	NUP98
LSG1	NUS1
LTBP4	NVL
LYPD6B	OFD1
LYPLAL1	OOSP3
M1AP	OPN3
MAGEB18	OPN4
MAN1C1	OPTC
MAP10	OR13J1
MAP1LC3B	OR5V1
MAP1LC3B2	OR7C1
MAP3K4	OR8G3P
MAP7D3	ORAI1
MARCHF10-DT	OSBP2
MARCHF6	OSBPL6
MARCKS	OST4
MAX	OSTC
MBD4	OTOP1
MBD5	OXCT1
MCAM	P3H2
MCEMP1	PACS1
MCM10	PADI3
MCM4	PALB2
MCM6	PARP16
MDK	PARP8
MED15	PATE1
MED23	PBRM1
MED31	PCDH7
MEF2C	PCNP
MEIS2	PDC-AS1
MEP1AP1	PDCD4
METAP1	PDE8A
METTL7B	PDHA1
MFAP1	PDIA6
MFNG	PDP1
MFSD14B	PDRG1
MGAT5	PDZK1P1
MGAT5B	PEAK1
MIATNB	PEF1
MID1	PEG10
MID2	PELATON
MIER1	PELI2
MIGA1	PERP
MIR222HG	PFDN1
MIR34AHG	PFDN6
MIR9-3HG	PFKM
MKLN1	PFN1P11
MLIP	PGGT1B
MMAA	PGM2
MMADHC	PHC1
MMP15	PHF13
MN1	PHF2P2
MOB1A	PHIP
MOCS2	PIK3C3
MORN3	PIK3CB
MOXD1	PIK3R6
MPHOSPH6	PIM2
MRE11	PJA2
MRFAP1	PKIA
MRPL50	PLA2G2A
MRPS15	PLA2R1
MRS2	PLAA
MRTFA	PLAAT3
MSMO1	PLCD3
MSRA	PLD5
MTATP6P4	PLEKHA3
MTCL1	PLEKHA4
MTF1	PLOD2
MTMR14	PMP22
MTMR2	POLR2H
MTMR3	POLR2K
MTMR6	POM121
MTMR9	PPARD
MTND4LP18	PPARGC1A
MTX2	PPAT
MUC1	PPP1R12A
MUC4	PPP1R18
MUSK	PPP6C
MYCT1	PRANCR
MYH9	PREP
MYLIP	PRIMPOL
MYO18A	PRKACA
MYO1B	PRKAR1A
MYSM1	PRKG2
NAT16	PRMT3
NBDY	PRNP
NCBP2	PRRC1
NCCRP1	PRSS23
NCKAP1L	PSD4
NCOA2	PSMB1
NDFIP2	PSMB2
NDUFA1	PSMB4
NDUFA3	PSMC5
NDUFA8	PSMD1
NDUFAF5	PSMD13
NDUFB11	PSMD4
NDUFB4	PSMD7
NDUFB9	PSME3IP1
NDUFS4	PSMG2
NEAT1	PTBP2
NEDD9	PTGES3
NEK10	PTPN12
NELFA	PTPRZ1
NENF	PUM1
NES	PYGB
NEURL1	RAB11FIP1
NFAT5	RAB7A
NFIA	RAD17
NFILZ	RAF1
NFKBIA	RAI14
NFRKB	RALBP1
NGDN	RASAL1
NIFK-AS1	RASGRF1
NINJ2	RBBP9
NIPSNAP2	RBL1
NKAPD1	RBM3
NLE1	RCC2
NLN	RCOR3
NONO	RERG
NOP56	RESF1
NOX1	RGS4
NPAT	RHBDD3
NPHP1	RIC1
NPM3	RILPL1
NR1H2	RIOK1
NR1H3	RMI2
NR1I2	RNASE1
NR2E3	RNF10
NRDC	RNF123
NSL1	RNF165
NT5DC1	RNF4
NT5ELP	ROBO3
NT5M	ROMO1
NTN1	RPL23A
NUCKS1	RPL35
NUMBL	RPL39
NUP43	RPL7L1
NUP58	RPLP0
NUP98	RPN1
NUS1	RPRD1A
NXT2	RPS14
OCA2	RPS2
OCLN	RPS27L
OCSTAMP	RPS4XP2
OFCC1	RPS6KA1
ONECUT2	RRAS2
OPN5	RSBN1L
OR2S1P	RSL1D1
OR5BA1P	RSRC2
ORC2	RTL8A
ORC4	RTN3
OSBP2	RTRAF
OSTC	RUFY3
OTUD3	RYR3-DT
P3H2	S1PR1
P4HA2	SBDS
P4HA3	SBNO2
PADI2	SCAF11
PAK4	SCD
PAN3	SCML2
PAPLN	SCN1A-AS1
PAPOLA	SCN4B
PARD6G-AS1	SCNM1
PAX9	SCRN3
PAXIP1	SDE2
PBRM1	SDF2
PCBP1-AS1	SDHAP1
PCBP2	SEC61A1
PCCB	SEC61G
PCED1B	SENP2
PCMTD1	SENP8
PCSK9	SEPHS1
PDCD5	SEPTIN11
PDCL	SEPTIN7P14
PDIA6	SESN1
PDILT	SETD5
PDPK1	SETD7
PDPN	SF3A3
PDXDC1	SF3B5
PERP	SFPQ
PEX26	SFRP1
PFDN4	SFT2D1
PGM2	SKA3
PGRMC2	SKI
PHF2	SKIL
PHF20	SLA2
PHYHIP	SLAIN2
PI4KA	SLC15A1
PIAS2	SLC22A24
PIAS4	SLC25A38
PIEZO2	SLC25A5
PIGU	SLC27A1
PIK3AP1	SLC2A5
PIK3C2B	SLC30A5
PIMREG	SLC30A9
PIP5K1C	SLC38A6
PIP5KL1	SLC38A9
PKNOX1	SLC41A3
PKP3	SLC44A2
PKP4	SLC44A3
PLA2G4F	SLC6A19
PLA2G5	SLC6A5
PLAA	SLC7A11
PLB1	SLC7A7
PLBD1	SLC9A3
PLCH2	SMARCA2
PLD5	SMC3
PLEKHA8	SMG5
PLEKHD1	SNAI2
PLIN2	SNAP29
PLOD2	SNAPC5
PLPPR4	SNHG16
PLSCR4	SNRK
PLTP	SNRPA
PLXNA1	SNU13
PMAIP1	SNX19
PMP22	SNX2
PNPLA8	SNX20
POLE2	SNX30
POLRMT	SNX4
POM121C	SNX5
POMP	SOAT2
POTEKP	SP1
POU2F2	SPANXN1
PPARGC1B	SPART
PPAT	SPATA6L
PPCS	SPCS3
PPFIBP2	SPCS3-AS1
PPIL1	SPESP1
PPIL4	SPIN1
PPM1G	SPRY4
PPM1L	SRC
PPP1R10	SRCIN1
PPP1R18	SREBF2-AS1
PPP1R1A	SRI
PPP2R3A	SRL
PPP3CB	SRSF10
PPP3CC	SRSF3
PPP4R2	SSH1
PRAG1	SSR4
PRANCR	SSX2IP
PRDM5	ST3GAL4
PRKAR2B	ST3GAL6
PRKCD	ST6GALNAC1
PRMT2	STARD3NL
PRMT3	STARD7
PRMT7	STAU1
PRPF3	STING1
PRPS1	STIP1
PRR12	STK38
PRRC1	STXBP6
PRSS23	SV2A
PRXL2A	SYNCRIP
PSG6	SYNPR
PSMB2	SYT17
PSMC3	SYT9
PSMD7	SYTL1
PSME1	TACC1
PSTPIP2	TACR3
PTBP1	TAF15
PTCD2	TAF1A
PTGFR	TAFA4
PTGR1	TAL1
PTGS2	TAOK1
PTPRB	TARS1
PTPRC	TASOR2
PTPRN	TBC1D20
PTPRR	TBC1D22A
PTPRU	TCEAL9
PUM1	TCF3
PUS7	TCP11
PVT1	TDRD12
PWP1	TDRKH
PXMP4	TENT4B
PYY	TEP1
R3HDM4	TET2
RAB18	TFDP1
RAB20	TFPI
RAB21	TGFBR2
RAB2A	TGIF1
RAB34	TGM2
RAB7A	THADA
RABEP2	THEM4
RABEPK	THOC1
RACGAP1	TIMM13
RAD21L1	TIMM22
RALGAPB	TIMP2
RALY	TIPIN
RAP1A	TLK2
RAP1GAP2	TM9SF4
RBMX	TMC6
RCBTB1	TMCC1-AS1
RCC2	TMED2
RCN1	TMED8
RCOR3	TMEM14A
REEP1	TMEM18
REEP5	TMEM183A
RELA	TMEM184C
RELL1	TMEM200C
REPS2	TMEM230
REST	TMEM30A
RETSAT	TMEM41A
RFC3	TMEM45A
RFPL1S	TMEM50A
RFTN1P1	TMEM70
RFTN2	TMEM88
RFX1	TMEM97
RHOU	TMOD3
RIC1	TNFRSF1A
RIC8A	TNFSF4
RIC8B	TNNT1
RICTOR	TNPO3
RLF	TNRC6A
RMDN1	TNS4
RMI2	TOMM20
RNF11	TOMM22
RNF111	TOR1AIP1
RNF144A	TOR1AIP2
RNF214	TOX2
RP1	TP53BP2
RP2	TP53RK
RPE	TPD52L2
RPL10	TPX2
RPL21	TRA2B
RPL24	TRAPPC2L
RPL27A	TREML3P
RPL34-DT	TRIM25
RPL35	TRIM33
RPLP0P2	TRIM51CP
RPRD1A	TRIR
RPRD1B	TRPC3
RPS14	TRPC5
RPS23	TSC1
RPS28	TSIX
RPS4XP2	TSPAN15
RPS4Y1	TSPAN18
RPSA	TSPAN6
RPTOR	TSPO
RPUSD4	TTC1
RRAS2	TTC27
RRNAD1	TTC39C
RRP36	TTF2
RSPH1	TUBB6
RSPO1	TUBGCP2
RTCA	TUG1
RTF1	TULP4
RTN1	TWF1
RUNDC3A	TXNL1
RUNDC3B	TYW3
RUVBL1	U2SURP
RWDD2B	U91319.1
S1PR1	UACA
SACM1L	UBE2K
SAMD8	UBQLN2
SAMMSON	UBTD2
SBNO1	UCHL1
SCAI	UGDH
SCD	UGT3A1
SCMH1	ULBP3
SCN1A-AS1	UNK
SCRN1	UPK1B
SDE2	UPK2
SDF4	UQCC1
SDHB	UQCRC1
SDHC	UQCRH
SEC13	USP2
SEC22C	USP25
SEC61B	USP2-AS1
SEH1L	USP38
SELENOT	USP9Y
SEMA4A	UXS1
SEMA4F	VAC14
SEMA6D	VAMP3
SENP7	VAPB
SEPTIN2	VAT1L
SEPTIN7P14	VMP1
SERP1	VNN2
SERPINB6	VOPP1
SERPINC1	VPS39
SESN1	VPS4B
SETD5	VPS72
SF3A1	WDR1
SF3B3	WDR36
SFMBT2	WDR37
SH2D2A	WDR43
SH3BGRL2	WDR53
SHLD1	WDR62
SHOC1	WRN
SHOC2	WWC1
SIAH2-AS1	XPO4
SIAH3	XPO5
SIPA1L1	XPOT
SLC12A3	XRCC6
SLC15A2	YBX1
SLC16A9	YEATS2
SLC17A5	YIPF4
SLC22A3	YKT6
SLC22A8	YME1L1
SLC25A14	YWHAB
SLC25A5	YWHAQ
SLC27A2	ZBED4
SLC2A5	ZBTB16
SLC38A6	ZBTB34
SLC39A12	ZBTB39
SLC45A4	ZBTB44
SLC4A8	ZBTB7B
SLC7A13	ZBTB8OS
SLC8A3	ZC3H13
SLC9A2	ZCCHC3
SLC9C2	ZDHHC20
SLCO1C1	ZDHHC6
SLF2	ZDHHC7
SLFN5	ZFAND5
SMAD5	ZFAND6
SMAP2	ZFAS1
SMARCA1	ZFP62
SMARCC1	ZFR
SMARCD1	ZKSCAN1
SMC3	ZMAT3
SMIM13	ZMYM3
SMOC2	ZNF131
SMYD1	ZNF142
SMYD2	ZNF185
SNAI1	ZNF25
SNAP25-AS1	ZNF271P
SNAPC3	ZNF296
SNAPC4	ZNF331
SND1	ZNF432
SNTB1	ZNF483
SNTN	ZNF507
SNX10	ZNF518A
SNX25	ZNF586
SNX31	ZNF611
SORL1	ZNF622
SORT1	ZNF66
SOS1	ZNF699
SOWAHC	ZNF714
SP1	ZNF724
SP100	ZNF738
SPAG6	ZNF790-AS1
SPART	ZNHIT1
SPCS2	ZNRD2
SPDYA	ZXDC
SPG11	ZZZ3
SPINT2
SPOPL
SPRR2D
SRGAP1
SRGAP2B
SRI
SRP54
SRRD
SS18
SSH2
ST3GAL5
STAM
STARD4
STAT5B
STAU1
STC1
STK17B
STK26
STMN1
STMP1
STOML3
STRAP
STX12
STXBP6
STYXL1
SULF2
SUMO1
SUPT5H
SUZ12
SYF2
SYNGR1
TAF15
TAF7
TAF9B
TALDO1
TANK-AS1
TARDBPP2
TARS1
TBATA
TBC1D10A
TBC1D21
TBC1D23
TBC1D24
TBC1D9
TBL1X
TBX19
TBX6
TCEA3
TCF20
TCFL5
TCHH
TDGF1P4
TENT4A
TENT5D
TEX43
TFCP2
TGM2
THADA
THOC5
TIFA
TIMP2
TLCD5
TMCC2
TMED2
TMEM108
TMEM11
TMEM120B
TMEM144
TMEM161B
TMEM184C
TMEM196
TMEM30A
TMEM44
TMOD3
TMPRSS11B
TMTC2
TNFAIP8
TNFRSF10D
TNFRSF1A
TNIP1
TNN
TOM1L2
TOR1A
TOX2
TOX4
TPCN2
TRA2A
TRAF1
TRAF3IP2
TRAF3IP3
TRAM1
TRAM2-AS1
TRBC2
TRIB2
TRIM2
TRIM21
TRIM23
TRIM36
TRIM5
TRIP4
TRMT10C
TRMT11
TRMT112
TRNT1
TRPM7
TSC22D2
TSEN2
TSHR
TSKU
TSPAN17
TTC17
TTC23L
TTC38
TTC9C
TUBB6
TUBGCP6
TULP3
TXN
TXNDC15
UACA
UAP1
UBE2G1
UBE2G2
UBE2I
UBE2V2
UBXN4
UBXN7
UCHL1-AS1
UEVLD
UHMK1
UIMC1
ULK1
UNC13B
UNC5C
UNC93B1
UQCRC2
URGCP
USP10
USP14
USP22
USP31
USP35
USP46
USP48
USP54
USP7
UTP18
VAMP3
VAMP5
VCX
VDAC1
VEPH1
VEZF1
VGLL3
VIPR2
VPS37C
VPS8
VTA1
VWA8
VWCE
WBP11
WDR12
WDR17
WDR26
WDR89
WEE2-AS1
WFIKKN2
WNK2
WNT3
WNT7A
WWOX
XACT
XDH
XIRP2
XRCC6
YAP1
YES1
YWHAB
YWHAG
YWHAQ
Z69733.1
Z94721.1
Z96074.1
ZCCHC4
ZDHHC13
ZDHHC20
ZDHHC3
ZFC3H1
ZFHX4
ZFP1
ZFP42
ZFP90
ZFR
ZFY
ZFYVE27
ZKSCAN1
ZMIZ1-AS1
ZNF138
ZNF24
ZNF248
ZNF282
ZNF287
ZNF292
ZNF341
ZNF383
ZNF420
ZNF43
ZNF438
ZNF451
ZNF462
ZNF483
ZNF518A
ZNF518B
ZNF566
ZNF567
ZNF608
ZNF674-AS1
ZNF691
ZNF783
ZNF800
ZSCAN16-AS1
ZSCAN4
ZSCAN5B
